# AMPylation is a specific lysosomal protein posttranslational modification in neuronal maturation

**DOI:** 10.1101/2021.03.02.433531

**Authors:** Tobias Becker, Cedric Cappel, Francesco Di Matteo, Giovanna Sonsalla, Ewelina Kaminska, Fabio Spada, Silvia Cappello, Markus Damme, Pavel Kielkowski

**Affiliations:** LMU Munich, Department of Chemistry, Butenandtstr. 5-13, 81377, Munich, Germany; University of Kiel, Institute of Biochemistry, Olshausenstr. 40, 24098, Kiel, Germany; Max Planck Institute of Psychiatry, Kraepelinstraße 2., 80804, Munich, Germany; International Max Planck Research School for Translational Psychiatry (IMPRS-TP); LMU Munich, Department of Physiological Genomics, Biomedical Center (BMC), Großhadernerstr. 9, 82152, Planegg, Germany; Helmholtz Zentrum München, Institute for Stem Cell Research, Ingolstädter Landstr. 1, 85764, Neuherberg; Graduate School of Systemic Neurosciences (GSN)

## Abstract

Protein AMPylation is a pervasive posttranslational modification with an emerging role in neurodevelopment. In metazoans the two highly conserved protein AMP-transferases together with a diverse group of AMPylated proteins have been identified using chemical proteomics and biochemical techniques. However, the function of this modification remains largely unknown. Particularly problematic is the localization of thus far identified AMPylated proteins and putative AMP-transferases. Here, we uncover protein AMPylation as a novel posttranslational modification of luminal lysosomal proteins characteristic in differentiating neurons. Through a combination of chemical proteomics, advanced gel-based separation of modified and unmodified proteins and activity assay, we show that an AMPylated, lysosomal soluble form of exonuclease PLD3 increases dramatically during neuronal maturation and that AMPylation inhibits its catalytic activity. Together, our findings unveil so far unknown lysosomal posttranslational modification, its connection to neuronal differentiation and putatively provide a novel molecular rationale to design of therapeutics for lysosomal storage diseases.
