## Supplemental Table 1 for "AMPylation is a specific lysosomal protein posttranslational modification in neuronal maturation"

### Sheet: Undifferentiated
Gene names	Significance	Fold enrichment	C1	C2	C3	C4	P1	P2	P3	P4	C1-C4 and P1-P4 represents log2 transformed LFQ intensities
ACAA2	2.42826	1.81172	21.4322	20.8478	21.1911	20.3855	23.3028	23.1509	22.7858	21.8638
ACAT2	2.50152	2.0612	20.9418	21.5833	21.5513	21.2444	24.214	23.6492	23.4253	22.277
ACO2	2.28235	2.6661	21.4682	21.4898	19.5138	21.7758	23.6398	23.1157	23.4541	24.7024
ACP2	4.00662	4.71868	22.3218	21.6845	20.0151	21.1779	25.9593	25.554	26.2195	26.3412
ACTR2	3.79222	2.90741	22.0807	20.9656	20.74	20.5555	24.1544	24.0411	23.9249	23.8511
ADAR	2.17515	3.01892	21.0329	23.4178	21.4434	23.2758	25.8059	26.1865	24.9087	24.3445
ADSL	2.04417	2.16558	20.2041	21.0327	22.5358	21.5441	23.8906	24.0178	23.353	22.7177
AGO1	1.39248	1.78528	21.0368	21.4812	20.792	23.6201	23.258	23.6414	23.0575	24.1143
ANXA5	1.79224	2.17464	20.9529	21.7246	21.0865	21.0849	24.2415	24.4344	23.2007	21.6709
AP1G1	2.40577	1.65167	21.4026	21.6508	20.0811	21.3733	22.956	22.5554	22.8127	22.7904
CACYBP	1.33605	1.75812	20.1206	22.0731	22.0363	22.711	24.2148	24.2349	22.7636	22.7601
CCT3	2.24825	1.39081	25.2275	24.685	25.6776	24.591	26.9231	26.6559	26.1437	26.0217
CCT7	2.16301	1.05641	24.2349	24.9644	24.9542	24.6366	26.193	25.8169	25.7734	25.2323
CKMT1A	1.85901	1.94721	21.3076	21.772	21.6146	20.2319	23.4898	23.8005	23.5746	21.85
CLASP2	1.91673	2.65101	22.1032	21.6252	21.6723	20.9654	25.4755	24.0684	25.1149	22.3113
CRABP1	1.89993	2.05064	21.2575	20.9214	20.607	21.3727	23.8839	23.9409	22.9819	21.5544
CSNK2A1;CSNK2A3	1.32821	1.41353	26.3636	24.1359	25.9766	26.3688	26.9897	27.6292	26.7091	27.1711
CTSA	2.68079	2.05079	21.5285	22.5142	21.8317	20.9281	23.8817	23.7532	24.215	23.1557
CTSB	1.59664	1.94468	21.7339	21.3063	20.7222	21.7396	23.7687	23.6613	24.3147	21.5359
CTSC	5.64801	5.07893	21.228	21.9156	21.19	20.7968	26.0617	26.0768	26.5464	26.7612
CUL3	1.32468	1.51119	21.2943	22.785	23.2243	20.76	23.6095	23.3324	23.2444	23.9221
CYC1	1.9202	2.05509	21.0476	21.4868	20.7522	20.5822	23.4461	23.8158	23.4116	21.4157
DARS	1.30148	1.28524	23.3821	23.8115	23.9311	23.7471	25.5034	25.5892	25.4492	23.4709
DNAJC7	2.54764	2.01655	20.5035	20.8165	21.0665	21.3628	23.4658	23.1841	23.3171	21.8486
DPP3	1.79524	1.78429	21.6865	22.1444	23.5352	21.0451	23.958	23.8925	23.6095	24.0882
DPPA4	1.4182	1.3368	21.7479	21.742	20.7464	23.1368	23.0452	23.5077	23.1855	22.9819
EEF1D	1.56902	1.38174	21.4876	22.9247	23.3181	23.2758	24.4189	24.5299	23.7206	23.8638
EIF5A;EIF5AL1;EIF5A2	1.90414	2.23123	21.0013	21.7412	23.3526	22.0613	25.0949	24.5459	24.2496	23.1909
ERVH48-1	1.77055	2.227	20.4445	20.244	23.1516	21.3279	23.5361	23.4588	23.1709	23.9102
EWSR1	1.55832	2.0185	21.7146	21.4003	23.3148	20.1042	23.675	24.1053	23.8028	23.0247
FDPS	1.4481	1.43436	21.7819	22.6955	21.3671	23.7127	23.8475	24.0651	23.5551	23.8271
FERMT2	1.68569	1.17738	23.1673	23.5581	23.2778	23.1898	25.1636	25.0556	23.8381	23.8453
GARS	1.74982	1.24626	23.764	25.3686	25.004	25.2145	26.28	26.2581	25.7593	26.0386
GLOD4	2.2571	2.10839	21.5341	20.4	20.3672	21.6544	23.372	23.6712	23.2856	22.0605
GNB1	2.32317	1.29979	21.137	20.8618	20.3663	21.0652	22.8072	22.1935	21.9617	21.6672
GOT2	1.56893	2.50204	21.739	21.3883	24.1989	24.4981	26.0245	25.7613	25.3545	24.6922
GPS1	1.6891	1.81477	20.9729	19.7513	22.5011	20.8134	23.0208	23.0499	22.7174	22.5097
GTPBP1	4.71023	1.71458	21.1433	21.4125	21.3035	21.7743	23.0424	23.0544	23.1523	23.2427
HIST1H2AJ;HIST1H2AH;HIST2H2AA3;HIST1H2AG;H2AFJ;HIST2H2AC;HIST1H2AA;H2AFX	1.93891	2.45453	21.0108	22.053	20.2634	20.233	23.9099	21.7569	24.0243	23.6871
HNRNPA1;HNRNPA1L2	3.16174	1.18809	27.9772	28.5691	28.2319	28.4992	29.7984	29.64	29.3342	29.2572
HNRNPD	1.96268	1.13051	25.9022	26.106	26.5207	26.5558	27.8071	27.7793	27.3567	26.6636
HSP90AB2P	1.61395	1.91172	22.2053	22.0226	21.4317	22.7572	24.8287	24.6206	24.3021	22.3123
IGF2BP1	1.49697	1.66491	22.6224	24.7285	25.075	24.5904	26.1625	26.3299	25.8883	25.2952
IMMT	1.84198	1.54717	21.2915	21.2321	20.4201	21.7091	23.3972	23.251	21.8874	22.306
LASP1	1.72489	1.07604	24.6171	24.9902	24.5356	24.5523	26.285	26.2982	25.3725	25.0435
LIMD2	1.37729	2.34175	21.0711	20.3895	24.5037	21.7314	24.0889	24.1504	24.2547	24.5685
LRRC47	1.34733	1.29026	21.048	22.9532	22.9487	23.1632	24.0782	23.9427	23.7349	23.5182
LTA4H	1.3312	1.32998	21.6437	21.6068	22.8249	21.0033	23.2995	24.0072	22.847	22.2449
LYPLA2	1.48231	1.81742	21.2037	22.4393	20.7207	21.4695	23.894	24.3177	21.8159	23.0753
MAPRE1	1.99454	2.39694	20.9533	21.7005	21.0796	23.6096	24.5874	24.6052	23.8756	23.8625
MAT2B	1.70907	3.49018	20.8419	24.7509	19.8837	20.5457	24.9334	24.76	25.1204	25.169
MCM7	3.25062	1.20747	25.473	25.6338	25.6026	25.5262	27.2255	26.5403	26.4361	26.8636
MIF	4.26853	1.55679	25.937	25.7971	26.3322	26.1979	27.6155	27.7695	27.747	27.3594
MTHFD1L	1.35622	1.18642	22.1721	21.1673	22.7892	20.9856	22.6897	22.6916	22.9777	23.5008
MYL6	3.8913	3.12255	21.452	22.0699	20.5452	21.5459	24.8388	24.7839	24.3382	24.1421
NCL	1.70708	1.14737	26.5154	26.5617	26.6197	26.8303	28.3269	28.2897	27.7005	26.7995
NSDHL	1.76495	1.52005	21.0551	20.4892	22.1134	20.726	22.3982	22.3414	22.2226	23.5017
NSUN2	1.57191	1.37001	21.5822	22.9217	22.4344	22.1147	24.365	24.1847	22.8523	23.1312
NUP98	2.91952	1.83545	20.2628	20.8865	20.4911	21.2152	22.5633	23.0058	22.7437	21.8846
OXSR1	1.43412	1.24909	21.4339	22.0819	20.7829	20.6217	22.7061	23.1596	22.4463	21.6047
PABPC4	3.84346	1.0609	24.194	24.1105	23.9544	23.9778	25.1294	24.9603	25.4306	24.9599
PAFAH1B1	1.96305	2.40582	21.3797	20.48	23.5601	21.3342	24.0489	24.0992	24.2972	23.932
PCK2	2.97867	1.28715	23.6685	24.0465	23.9029	23.2626	25.1765	25.2543	24.6538	24.9444
PDLIM1	2.67662	1.75066	21.8125	21.8217	21.0085	20.4811	22.9394	23.2198	23.1363	22.831
PDLIM7	1.80713	1.42613	21.2374	20.1743	20.9761	20.8525	22.6084	22.5702	22.6147	21.1514
PFKP	3.3838	3.78861	21.9207	23.0144	22.8457	20.8559	26.4654	25.8257	25.4631	26.037
PGK1	1.53991	1.41759	24.8805	24.8464	25.2319	24.2022	27.0216	26.7622	26.0205	25.0272
PLD3	3.75527	3.83129	22.6848	21.4881	22.5058	20.9208	25.4394	26.2613	25.3831	25.8408
PNPLA4	2.95174	1.69878	21.748	22.0118	21.5408	20.7371	23.2819	23.0207	23.0863	23.4438
PPME1	3.66402	2.17146	20.6592	21.8917	21.6583	21.3088	23.4144	23.57	23.524	23.6954
PPP2R1A	1.87399	3.08398	20.782	22.1006	24.2047	20.5579	24.9163	25.862	24.723	24.4799
PPP5C	1.73241	2.33202	20.3985	20.3701	21.1603	21.6142	24.0171	24.0315	23.562	21.2607
PRPF19	1.52426	1.10998	23.4855	24.1546	23.0102	23.5054	24.1503	25.4548	24.8391	24.1515
PRPF40A	2.23556	2.26732	21.4447	20.8962	19.8287	20.7901	23.6426	23.3406	23.2952	21.7506
PSAT1	2.64417	1.39541	26.2486	26.758	26.5473	26.551	27.8128	28.4823	28.1115	27.2799
PSMA7	1.40683	1.05281	21.7782	21.185	20.9053	21.629	22.7755	22.5349	22.9756	21.4227
PSMB1	1.97296	1.85512	20.7429	21.8903	20.9006	22.8252	23.4196	23.7067	23.0221	23.631
PSMB2	1.56229	2.49707	21.0683	20.6123	19.3956	20.6249	23.8092	23.7584	23.5424	20.5794
PSMC3	1.83956	1.63578	21.0709	20.8561	22.2462	21.9589	23.4161	23.8433	23.1939	22.2219
PSMC5	1.3316	1.48304	21.9126	24.3726	23.0542	24.1629	25.0377	24.7524	25.2243	24.4201
PSMD6	1.46618	2.04961	21.3677	23.9013	24.3653	23.9408	25.8847	25.1896	26.0134	24.6859
RBMX;RBMXL1	1.56488	1.31147	21.3775	21.2286	21.5599	23.0644	22.8952	23.5093	23.2254	22.8463
RRBP1	1.41772	1.10109	23.4129	23.1676	23.3558	22.8242	25.1917	24.6457	23.9301	23.3973
RUVBL1	1.61449	1.67355	21.046	21.7744	20.9955	20.9801	23.5916	23.772	22.6453	21.4812
SARS	3.28922	1.0836	23.8451	23.9527	24.4875	24.2298	25.2012	25.2949	25.3332	25.0201
SDHA	1.64539	1.4521	20.853	20.2484	20.0604	20.8435	22.3037	22.0452	20.7326	22.7322
SEPHS1	1.30301	1.06888	21.7266	21.9102	23.3625	22.6126	23.8053	23.7522	23.5117	22.8183
SET;SETSIP	1.48537	1.97715	22.309	20.3251	20.4021	21.6079	23.7374	23.9327	23.2747	21.6079
SLC3A2	3.93686	1.01525	26.5647	26.6827	26.911	26.6838	27.7019	27.9234	27.7807	27.4972
SRSF1	1.38187	2.0336	20.7611	21.2301	21.0869	22.0288	24.3423	24.462	21.2742	23.1629
SUGT1	1.6438	2.01477	20.4605	21.5502	20.6377	23.302	23.764	23.6467	23.2128	23.386
TPM4	1.61773	2.66572	21.1219	24.4712	22.9149	23.9019	26.6804	26.5171	25.2937	24.5816
TRIM71	3.7315	2.69639	20.4495	21.1801	20.5988	20.5502	23.8202	23.9317	23.0578	22.7543
TRMT6	1.72044	1.86385	21.8278	22.467	22.1592	19.8886	23.4717	23.3612	23.6605	23.3047
U2AF2	1.42744	1.21808	21.2219	20.5761	21.7507	22.6028	22.3649	22.8355	22.6896	23.1338
UCHL1	1.50747	1.188	25.0622	24.7482	25.6985	25.5143	27.0671	27.059	26.0052	25.6439
UPF1	2.05503	1.67406	21.921	21.9641	23.2298	23.227	24.5099	24.4015	24.5614	23.5652
VAPA	1.31915	1.89485	21.5359	22.1174	21.1467	20.8191	24.1486	23.9704	21.1689	23.9105
VASP	1.60972	1.40892	22.0721	23.1721	24.082	23.7093	24.7509	25.0719	24.6396	24.2087
VAT1	1.40958	1.8317	21.7244	20.9437	20.442	22.0407	23.6553	23.9988	23.4504	21.3731
WARS	2.39608	1.6416	23.6277	24.5548	24.2264	24.5907	26.1703	26.386	25.9319	25.0779
YARS	1.47608	1.95545	21.0025	22.0057	20.628	21.1385	24.6639	23.7629	22.3337	21.836
YTHDC1	4.23516	1.92605	21.514	20.868	20.9867	21.2547	22.7509	23.1547	23.0558	23.3663
Enriched from total of 1331 ProteinGroups.
