## Supplemental Table 2 for "AMPylation is a specific lysosomal protein posttranslational modification in neuronal maturation"

### Sheet: 24 h
Gene names	Significance	Fold enrichment	C1	C2	C3	C4	P1	P2	P3	P4	C1-C4 and P1-P4 represents log2 transformed LFQ intensities															LFQ intensity 316_TB10_24_C1	LFQ intensity 316_TB10_24_C2	LFQ intensity 316_TB10_24_C3	LFQ intensity 316_TB10_24_C4	LFQ intensity 316_TB10_24_P1	LFQ intensity 316_TB10_24_P2	LFQ intensity 316_TB10_24_P3	LFQ intensity 316_TB10_24_P4
AKR7A2	3.14711	2.2907	21.3729	22.315	21.394	20.8972	23.6771	24.117	24.0972	23.2506																21.3729	22.315	21.394	20.8972	23.6771	24.117	24.0972	23.2506
ASNS	1.60514	1.15879	25.7629	27.1065	26.8765	26.852	27.0893	28.0496	28.197	27.8971																21.7114	23.3152	22.7896	21.6072	23.6024	23.3429	23.3531	23.9207
BCLAF1	1.62031	2.66866	22.2564	21.0782	20.9568	20.1707	21.4819	24.1952	24.6617	24.798																25.0732	26.4204	25.8779	25.2326	26.5216	26.882	26.8267	26.8247
BOLA2	1.62836	1.1671	20.7796	20.0392	21.1831	21.5158	21.4163	22.4445	22.193	22.1324																21.6648	23.3193	21.4548	22.772	23.4942	23.3615	23.8438	23.4979
CARS	2.34535	1.92219	21.8262	22.0665	21.1965	20.4354	23.8605	22.7016	23.3924	23.2588																21.6378	20.4232	21.2221	20.8303	24.132	24.1296	23.8904	24.0679
CDK1	1.53607	2.05072	21.6555	24.5261	21.6632	21.6711	24.2781	24.4248	24.612	24.4038																21.6555	24.5261	21.6632	21.6711	24.2781	24.4248	24.612	24.4038
COPS2	2.01197	1.32522	20.8168	21.1533	21.2888	20.043	21.9932	22.7434	21.6998	22.1663																25.7629	27.1065	26.8765	26.852	27.0893	28.0496	28.197	27.8971
CTSC	5.36753	4.77685	21.1075	20.7956	21.2823	21.9465	25.6728	26.283	26.4535	25.8299																21.5879	20.7339	22.6168	22.4593	24.2795	24.0743	24.4403	24.757
CYB5R1	1.78778	1.12262	21.2218	20.7032	20.443	21.06	22.5318	21.1598	22.0801	22.1469																22.5016	23.987	23.4042	23.3549	23.7904	24.5315	24.4349	24.9437
CYB5R3	4.55284	3.02663	21.6378	20.4232	21.2221	20.8303	24.132	24.1296	23.8904	24.0679																24.3517	25.5804	24.9225	24.0151	24.8484	26.5291	26.5769	27.2534
CYFIP1	1.46931	1.42396	22.9557	21.1116	23.001	21.778	23.5581	23.7911	24.1637	23.0292																21.3845	20.2822	21.4171	21.0657	22.1648	22.3551	21.8939	22.1184
CYP2S1	1.32579	1.83714	22.9227	23.5925	21.1787	20.5074	23.7541	23.9015	24.2884	23.6058																21.5957	24.3156	24.3553	23.3902	25.0124	25.1879	25.1845	25.1364
DNAJB12	2.15799	1.23609	21.8215	21.0818	21.4198	21.4931	21.9007	22.8664	23.0842	22.9093																20.9066	22.2857	21.7408	20.8873	22.73	22.3706	22.494	22.5302
DPPA4	2.78372	1.62153	21.4861	21.18	21.5443	21.2774	22.174	23.1512	23.1328	23.5159																22.0185	24.2594	21.7032	22.3205	24.1425	23.8541	24.1195	24.0356
ECI1	2.7451	1.47818	21.306	21.2605	21.5868	20.8167	22.9194	22.9527	22.038	22.9727																21.5105	21.7945	21.0487	20.3618	23.4858	24.3298	23.9808	23.8584
FARSB	1.33623	1.04129	21.3477	22.6817	23.1709	21.9531	23.4202	23.1621	23.5924	23.1438																21.7381	21.0087	20.8697	22.0792	21.4677	23.2384	23.4635	23.0463
FDPS	2.83423	2.53829	21.5879	20.7339	22.6168	22.4593	24.2795	24.0743	24.4403	24.757																21.306	21.2605	21.5868	20.8167	22.9194	22.9527	22.038	22.9727
FUS	3.58123	2.73484	21.5105	21.7945	21.0487	20.3618	23.4858	24.3298	23.9808	23.8584																21.8262	22.0665	21.1965	20.4354	23.8605	22.7016	23.3924	23.2588
G3BP1	1.76017	1.25183	24.7342	25.661	24.9697	25.1631	25.5601	26.2687	26.5551	27.1514																21.862	24.0736	22.512	21.6377	23.6166	24.6814	24.8078	24.799
IDH1	1.87699	1.11273	25.0732	26.4204	25.8779	25.2326	26.5216	26.882	26.8267	26.8247																21.0041	21.7418	23.4525	21.1004	23.2723	23.3496	23.2866	23.3636
KTN1	1.41058	1.42688	22.1478	23.7029	22.1556	21.2741	23.4838	23.8666	24.2458	23.3918																21.1075	20.7956	21.2823	21.9465	25.6728	26.283	26.4535	25.8299
LETM1	1.46451	1.2466	21.6648	23.3193	21.4548	22.772	23.4942	23.3615	23.8438	23.4979																21.2167	20.7301	21.1757	22.7657	22.7374	23.0772	22.6722	23.2011
LSM12	1.87578	1.08578	21.9052	21.8423	22.2562	20.9235	22.9802	22.6829	22.5211	23.0862																20.8168	21.1533	21.2888	20.043	21.9932	22.7434	21.6998	22.1663
ME2	2.10159	1.09572	21.3845	20.2822	21.4171	21.0657	22.1648	22.3551	21.8939	22.1184																21.5108	23.2364	22.7207	22.9224	24.8254	24.8688	23.942	23.9895
MOGS	1.78367	1.56865	22.33	23.8614	21.9488	21.8918	23.8274	24.3814	24.0887	24.0092																21.306	21.1771	22.3832	24.459	24.2659	23.7332	24.4639	24.6083
MPST	1.66622	1.0761	20.9066	22.2857	21.7408	20.8873	22.73	22.3706	22.494	22.5302																21.2894	20.2139	22.3786	21.3277	22.1779	22.6886	22.5283	23.0199
MRPL15	2.29737	1.20894	22.0628	21.4389	20.8754	21.5211	22.4927	22.4274	22.7762	23.0376																20.9892	22.4844	21.9368	21.6615	24.8819	25.9138	25.5626	25.857
MRPS5	1.47056	1.30131	21.2894	20.2139	22.3786	21.3277	22.1779	22.6886	22.5283	23.0199																21.9889	22.2623	21.6167	21.7248	21.5936	24.4483	24.4563	24.4568
MTA3	1.47204	1.35591	20.8027	23.0462	21.3986	21.4835	23.0532	23.0139	22.7411	23.3464																22.2831	22.4687	20.8652	20.4737	21.7167	23.6132	24.8588	24.8302
NCL	1.37371	1.58451	24.3517	25.5804	24.9225	24.0151	24.8484	26.5291	26.5769	27.2534																24.7342	25.661	24.9697	25.1631	25.5601	26.2687	26.5551	27.1514
PCK2	2.84033	1.22985	23.8207	24.6429	24.6051	24.52	25.3808	25.5889	25.9025	25.6359																24.0343	23.2667	23.6896	23.1397	23.6139	25.1967	25.2942	25.6848
PLD3	4.62626	4.12574	22.5151	21.6663	22.7464	21.5543	26.1113	26.3762	26.6879	25.8097																22.33	23.8614	21.9488	21.8918	23.8274	24.3814	24.0887	24.0092
PNPLA4	1.36995	1.38005	21.7381	21.0087	20.8697	22.0792	21.4677	23.2384	23.4635	23.0463																23.385	21.9167	23.5883	23.3358	23.5264	24.119	24.3786	24.9597
PPP2CA	1.31691	1.93651	21.306	21.1771	22.3832	24.459	24.2659	23.7332	24.4639	24.6083																24.2297	25.4072	21.2445	21.4933	25.157	26.0669	25.9626	25.4566
PSMB6	1.34745	1.46251	22.0185	24.2594	21.7032	22.3205	24.1425	23.8541	24.1195	24.0356																23.8207	24.6429	24.6051	24.52	25.3808	25.5889	25.9025	25.6359
PSMC3	1.54606	1.11321	22.5016	23.987	23.4042	23.3549	23.7904	24.5315	24.4349	24.9437																21.9052	21.8423	22.2562	20.9235	22.9802	22.6829	22.5211	23.0862
PSPC1	2.58616	2.78716	21.0782	21.375	21.0487	22.9508	23.7535	24.044	25.2983	24.5054																21.4438	22.7976	20.6554	22.1054	23.4333	23.2209	23.8073	22.7086
RBM14	1.96679	1.12952	26.6185	25.9295	26.8075	26.0398	26.8485	27.5924	27.9041	27.5682																21.4861	21.18	21.5443	21.2774	22.174	23.1512	23.1328	23.5159
RBM39	1.30281	1.18947	23.385	21.9167	23.5883	23.3358	23.5264	24.119	24.3786	24.9597																22.9557	21.1116	23.001	21.778	23.5581	23.7911	24.1637	23.0292
RNPEP	2.04403	1.77581	22.1094	22.4718	21.3468	20.4365	23.5736	23.4979	23.0034	23.3928																22.1478	23.7029	22.1556	21.2741	23.4838	23.8666	24.2458	23.3918
RPS13	2.13373	1.80886	21.5108	23.2364	22.7207	22.9224	24.8254	24.8688	23.942	23.9895																22.5151	21.6663	22.7464	21.5543	26.1113	26.3762	26.6879	25.8097
RRP1	1.69188	1.44996	21.2167	20.7301	21.1757	22.7657	22.7374	23.0772	22.6722	23.2011																21.0782	21.375	21.0487	22.9508	23.7535	24.044	25.2983	24.5054
RUVBL1	2.19838	1.60181	21.4978	22.7314	22.5175	21.2178	23.3857	23.4196	23.8746	23.6918																26.6185	25.9295	26.8075	26.0398	26.8485	27.5924	27.9041	27.5682
SARS	1.70329	1.95487	21.862	24.0736	22.512	21.6377	23.6166	24.6814	24.8078	24.799																22.4566	22.2418	20.9981	22.5336	23.274	23.6208	23.7282	23.0801
SEPTIN7	1.30281	2.5671	24.2297	25.4072	21.2445	21.4933	25.157	26.0669	25.9626	25.4566																22.9227	23.5925	21.1787	20.5074	23.7541	23.9015	24.2884	23.6058
SF3B2	1.52176	1.41486	24.0343	23.2667	23.6896	23.1397	23.6139	25.1967	25.2942	25.6848																20.8027	23.0462	21.3986	21.4835	23.0532	23.0139	22.7411	23.3464
SRSF1	1.33313	2.2321	22.2831	22.4687	20.8652	20.4737	21.7167	23.6132	24.8588	24.8302																20.7796	20.0392	21.1831	21.5158	21.4163	22.4445	22.193	22.1324
SRSF2	4.1587	3.78586	20.9892	22.4844	21.9368	21.6615	24.8819	25.9138	25.5626	25.857																22.1094	22.4718	21.3468	20.4365	23.5736	23.4979	23.0034	23.3928
STRBP	1.90195	1.36825	22.4566	22.2418	20.9981	22.5336	23.274	23.6208	23.7282	23.0801																21.3192	20.4222	21.4232	21.36	23.1417	23.4284	23.7146	23.3324
SUPT16H	1.71371	2.05485	22.9389	20.8003	23.2049	21.1206	23.4983	24.1159	24.2135	24.4564																21.3477	22.6817	23.1709	21.9531	23.4202	23.1621	23.5924	23.1438
TAGLN	1.34586	1.84057	21.9889	22.2623	21.6167	21.7248	21.5936	24.4483	24.4563	24.4568																21.8215	21.0818	21.4198	21.4931	21.9007	22.8664	23.0842	22.9093
TM9SF3	3.85492	2.27315	21.3192	20.4222	21.4232	21.36	23.1417	23.4284	23.7146	23.3324																22.2564	21.0782	20.9568	20.1707	21.4819	24.1952	24.6617	24.798
TMED10	1.40986	1.49332	21.0041	21.7418	23.4525	21.1004	23.2723	23.3496	23.2866	23.3636																22.0628	21.4389	20.8754	21.5211	22.4927	22.4274	22.7762	23.0376
TPX2	1.72155	1.2189	21.6053	20.9992	21.5673	21.2287	21.9416	23.3294	21.9887	23.0165																21.2218	20.7032	20.443	21.06	22.5318	21.1598	22.0801	22.1469
USO1	1.46897	1.19891	21.7114	23.3152	22.7896	21.6072	23.6024	23.3429	23.3531	23.9207																21.6053	20.9992	21.5673	21.2287	21.9416	23.3294	21.9887	23.0165
USP39	1.626	1.54199	21.4438	22.7976	20.6554	22.1054	23.4333	23.2209	23.8073	22.7086																21.4978	22.7314	22.5175	21.2178	23.3857	23.4196	23.8746	23.6918
WARS	1.42086	1.71609	21.5957	24.3156	24.3553	23.3902	25.0124	25.1879	25.1845	25.1364																22.9389	20.8003	23.2049	21.1206	23.4983	24.1159	24.2135	24.4564
Enriched from total of 1331 ProteinGroups.
