## Supplemental Table 3 for "AMPylation is a specific lysosomal protein posttranslational modification in neuronal maturation"

### Sheet: 48 h
Gene names	Significance	Fold enrichment	C1	C2	C3	C4	P1	P2	P3	P4	C1-C4 and P1-P4 represents log2 transformed LFQ intensities
ABHD6	2.2728	2.06585	21.2929	20.338	21.274	21.1783	21.8239	23.3344	23.4815	23.7067
ACP2	2.77095	3.39692	20.7191	21.8109	21.8893	22.0471	23.3572	25.6816	25.478	25.5372
APEH	1.34016	1.05987	23.5334	23.4706	21.9592	23.5594	23.7523	24.2017	24.4953	24.3129
CALD1	1.39631	1.48991	21.8245	21.2222	22.6877	23.6718	24.4551	23.6312	23.6544	23.6251
CARS	1.62251	1.59116	21.8835	21.3287	21.8073	20.9934	21.64	23.5028	23.5554	23.6793
CTSC	4.55868	4.58468	21.74	23.3363	22.8366	21.814	26.7358	27.11	27.1338	27.086
CYB5R1	1.7	1.32839	23.0501	21.3882	22.0858	21.3277	23.2366	23.2452	23.6584	23.0253
DRG1	1.45042	1.27528	21.8581	20.1251	21.3682	20.9835	21.4733	22.7558	22.6219	22.5851
HIST2H3A;H3F3A;HIST1H3A;HIST3H3;H3F3C	1.86537	3.84603	20.0314	25.2666	22.568	21.3839	26.1228	26.2926	25.9833	26.2353
IMMT	1.728	1.78532	21.3794	23.2931	20.8562	21.2567	23.8334	23.3651	23.2378	23.4904
MIF	2.40662	1.08453	27.1801	26.8622	26.1214	27.0657	27.8488	27.8841	27.9447	27.8899
PFKL	1.5457	1.97031	20.7769	23.21	21.6465	21.6274	22.4215	23.999	24.3126	24.4089
PFKP	4.37902	3.34459	22.0189	22.4083	22.3202	21.2031	24.8712	25.4079	25.5457	25.5042
PLD3	5.93709	1.87392	25.7429	26.1559	25.9651	25.9228	27.7732	27.8023	27.7555	27.9514
PNPLA4	2.49684	2.80642	20.8353	20.5858	22.7756	21.3993	23.2539	24.7614	24.2681	24.5381
PPME1	3.44067	2.89396	20.7525	21.2681	22.1308	20.5061	23.5192	24.2314	24.2113	24.2714
PSAT1	3.4466	1.30034	25.8669	26.3042	25.7151	25.6166	27.2015	27.3345	26.8972	27.271
RPS21	1.44383	1.48183	23.3872	21.5281	21.1561	23.0196	23.6085	23.7816	23.8752	23.7531
RUVBL2	1.68797	1.80938	20.5911	21.9787	21.5799	20.2307	23.3691	21.679	23.2378	23.3321
SLC25A3	1.89597	1.00274	27.9274	27.7764	27.1613	27.6518	27.9411	28.8667	28.9441	28.776
STXBP1	1.9424	1.2076	21.4713	21.5462	21.7745	20.37	22.1963	22.4398	22.7624	22.5938
TCF25	1.31266	1.3441	20.146	21.7564	21.7768	19.7703	22.5472	21.8831	22.2177	22.178
TM9SF2	2.61949	2.72462	21.3119	21.0596	21.0726	21.1018	22.3352	24.6427	24.6042	23.8622
TPP1	3.19283	3.31644	20.4378	19.9768	22.2001	21.4883	24.5502	24.1143	24.4171	24.2873
UPF1	1.41075	1.68822	23.0922	20.8374	21.5218	23.5372	23.9164	23.8823	23.8469	24.0959
WDR18	1.3529	1.01598	20.8532	21.6033	22.3642	22.5012	22.5372	22.8956	23.1409	22.8122
Enriched from total of 1331 ProteinGroups.
