## Supplemental Table 6 for "AMPylation is a specific lysosomal protein posttranslational modification in neuronal maturation"

### Sheet: 10 d
Gene names	Significance	Fold enrichment	C1	C2	C3	C4	P1	P2	P3	P4	C1-C4 and P1-P4 represents log2 transformed LFQ intensities
ABHD6	5.02345	6.00822	20.5555	22.3719	21.4337	20.5923	27.3904	27.1019	27.4285	27.0655
ACP2	7.20189	8.6201	21.3318	20.3559	21.4344	20.7794	29.4212	29.5611	29.5241	29.8756
ACTR3	1.35012	1.01367	21.9488	23.7985	23.0128	23.272	24.0374	23.8077	23.9731	24.2686
APEH	4.44698	1.54823	24.1092	23.9004	24.1608	23.8457	25.7779	25.7386	25.3245	25.368
ARSB	1.69437	2.37535	23.5812	23.8639	21.2896	21.0097	24.6678	24.5578	25.1309	24.8893
ASNS	4.23868	1.99703	24.1193	24.8604	24.2921	24.0842	26.5185	26.1471	26.4434	26.235
CALR	2.24219	1.77818	21.3167	22.6691	21.156	21.3391	23.9438	23.5629	23.2603	22.8267
CCT3	1.74959	1.23531	25.4292	24.8771	25.34	23.9794	26.1197	26.4525	26.3779	25.6169
CES2	5.16414	4.17227	21.8596	20.8596	20.8588	21.8354	25.5071	25.4423	25.6451	25.5078
CHID1	2.90702	1.86312	21.3931	20.8146	21.3603	22.2725	23.122	23.1236	23.4196	23.6279
COPS3	2.5368	1.13628	21.2277	22.0677	21.1335	21.7169	22.886	22.6059	22.7231	22.476
CTSA	7.20328	4.59618	21.3087	21.1162	21.2787	21.4753	25.8113	26.0263	26.1436	25.5826
CTSB	2.30726	5.36725	20.723	20.5028	24.9872	24.7689	27.979	28.3648	28.2885	27.8185
CTSC	3.73599	4.71803	20.2633	19.3181	21.3832	21.607	25.2871	24.7767	25.8933	25.4866
CTSD	3.71228	3.88541	21.9574	21.2023	21.5024	21.2026	25.6566	25.5386	26.1427	24.0684
DPP3	1.38725	1.20503	22.5784	24.1796	23.9706	22.4675	24.3843	24.7624	24.259	24.6106
ECM29	1.61178	1.09499	21.3208	21.0483	20.7792	21.3276	22.5298	22.9894	21.9056	21.4311
EIF5	2.03668	1.57036	20.6369	20.6175	20.8575	20.6336	23.0089	21.8315	22.8783	21.3081
ENO2	1.60793	2.20335	21.1589	21.1836	21.7237	24.2581	24.321	24.1155	24.3838	24.3174
FDFT1	1.93858	1.56039	20.4456	21.3765	21.0973	21.5738	23.1248	22.963	23.0338	21.6131
FH	1.83411	1.68254	20.876	21.8372	21.7264	20.8684	23.4403	23.4203	23.4291	21.7486
GAA	2.76795	2.54412	24.4228	22.7294	23.871	23.8344	26.6072	26.245	26.7984	25.3834
GATM	1.44292	1.40361	21.7014	20.6628	22.1112	22.8633	23.6971	23.6399	22.819	22.7972
HIST2H2BE;HIST1H2BB	1.92914	3.53271	21.0567	22.299	21.9021	25.4484	26.0213	25.8397	26.059	26.9171
HNRNPF	1.47824	1.69341	21.2467	20.829	20.727	21.266	23.8239	23.5464	21.2485	22.2237
HSP90B1	2.12316	1.49454	25.0264	24.6084	25.7822	25.1499	26.8089	26.9466	27.0138	25.7758
HYOU1	1.38852	1.4651	22.7479	21.2103	20.7546	21.85	22.4825	23.9021	23.5409	22.4978
LYPLA2	5.12	2.18212	21.4969	22.0852	21.5698	21.9336	24.1057	23.8576	23.8615	23.9893
MEPCE	3.23253	1.29336	20.3929	20.9007	20.4839	20.7504	22.1745	21.7637	21.5617	22.2014
MIF	3.35504	1.8422	26.1972	26.2952	26.8338	26.559	28.4335	27.8615	28.8826	28.0763
PFAS	2.06384	1.27621	23.6459	24.9175	23.529	23.8101	24.9862	25.2448	25.3956	25.3807
PFKM	3.39449	1.65037	25.4688	25.2808	25.5006	24.6702	27.1238	26.6064	27.0884	26.7033
PFKP	4.6365	6.07565	21.2297	22.7741	22.1573	20.722	28.0599	28.1195	27.9102	27.0961
PLBD2	3.0533	3.15155	22.4184	20.5801	21.1951	22.7273	25.002	24.6903	25.1082	24.7266
PLD3	3.89925	2.5299	26.3794	26.1229	26.3689	26.1185	28.3509	28.2837	29.0162	29.4586
PNPLA4	3.11997	3.22802	21.5553	23.0562	21.8894	21.7951	25.1954	25.8986	25.8749	24.239
PPME1	5.36256	2.87542	21.2399	21.1808	21.8948	21.2701	24.2252	24.0888	24.3212	24.4521
PSMB4	2.72042	1.65268	21.4721	20.9265	20.3706	21.6316	23.0595	22.8099	22.7101	22.432
PSMC3	2.18445	1.19226	21.9646	20.8541	21.7408	21.1557	22.6412	22.9733	22.5835	22.2862
RALY	2.36563	1.63673	21.3596	20.9498	21.9472	20.5153	22.9129	22.8872	23.2518	22.2669
SCARB2	1.82029	1.72289	22.0775	21.4417	21.9221	21.3224	23.8586	21.9851	23.8035	24.008
SCPEP1	1.95296	2.00322	21.7746	21.6315	21.6299	21.3856	23.9217	23.6903	24.7191	22.1033
SLC3A2	2.85521	1.02823	25.426	25.7279	25.9974	25.8138	26.9848	26.8286	26.9046	26.36
TMEM2	3.93216	2.65217	20.7974	21.3242	21.7924	22.0989	23.8781	24.1657	24.301	24.2767
TPP1	4.44058	2.8815	22.0834	21.8594	20.8958	21.4745	24.5176	24.3227	24.4291	24.5699
TPP2	2.02561	2.38649	21.75	20.5734	23.3744	21.4662	24.4079	24.2883	23.4499	24.5638
TRAP1	1.74504	1.16075	21.768	22.7431	21.7265	22.5697	22.9979	23.3943	24.0395	23.0186
UQCRQ	1.40872	3.2223	21.9038	21.0326	20.1096	25.6021	25.1155	25.19	25.1705	26.0613
Enriched from total of 1331 ProteinGroups.
