## Supplemental Table 8 for "AMPylation is a specific lysosomal protein posttranslational modification in neuronal maturation"

### Sheet: Sheet1
Key for Supplemental tables:
Significance is -log10(p-value)
Fold enrichment is log2(pro-N6pA/DMSO)
Tables contain normalized LFQ intensities for each sample
Raw file name	Instrument	LFQ	Samples numbering used in sheets
iNGNs undifferentiated (pro-N6pA, n = 4)
202006019_TB36_U_C1.raw	Q Exactive	DMSO	C1
202006019_TB36_U_C2.raw	Q Exactive	DMSO	C2
202006019_TB36_U_C3.raw	Q Exactive	DMSO	C3
202006019_TB36_U_C4.raw	Q Exactive	DMSO	C4
202006019_TB36_U_P1.raw	Q Exactive	pro-N6pA	P1
202006019_TB36_U_P2.raw	Q Exactive	pro-N6pA	P2
202006019_TB36_U_P3.raw	Q Exactive	pro-N6pA	P3
202006019_TB36_U_P4.raw	Q Exactive	pro-N6pA	P4
iNGNs 24 h (pro-N6pA, n = 4)
20200316_TB10_24_C1.raw	Q Exactive	DMSO	C1
20200316_TB10_24_C2.raw	Q Exactive	DMSO	C2
20200316_TB10_24_C3.raw	Q Exactive	DMSO	C3
20200316_TB10_24_C4.raw	Q Exactive	DMSO	C4
20200316_TB10_24_P1.raw	Q Exactive	pro-N6pA	P1
20200316_TB10_24_P2.raw	Q Exactive	pro-N6pA	P2
20200316_TB10_24_P3.raw	Q Exactive	pro-N6pA	P3
20200316_TB10_24_P4.raw	Q Exactive	pro-N6pA	P4
iNGNs 48 h (pro-N6pA, n = 4)
20200316_TB10_48_C1.raw	Q Exactive	DMSO	C1
20200316_TB10_48_C2.raw	Q Exactive	DMSO	C2
20200316_TB10_48_C3.raw	Q Exactive	DMSO	C3
20200316_TB10_48_C4.raw	Q Exactive	DMSO	C4
20200316_TB10_48_P1.raw	Q Exactive	pro-N6pA	P1
20200316_TB10_48_P2.raw	Q Exactive	pro-N6pA	P2
20200316_TB10_48_P3.raw	Q Exactive	pro-N6pA	P3
20200316_TB10_48_P4.raw	Q Exactive	pro-N6pA	P4
iNGNs 72 h (pro-N6pA, n = 4)
20200316_TB10_72_C1.raw	Q Exactive	DMSO	C1
20200316_TB10_72_C2.raw	Q Exactive	DMSO	C2
20200316_TB10_72_C3.raw	Q Exactive	DMSO	C3
20200316_TB10_72_C4.raw	Q Exactive	DMSO	C4
20200316_TB10_72_P1.raw	Q Exactive	pro-N6pA	P1
20200316_TB10_72_P2.raw	Q Exactive	pro-N6pA	P2
20200316_TB10_72_P3.raw	Q Exactive	pro-N6pA	P3
20200316_TB10_72_P4.raw	Q Exactive	pro-N6pA	P4
iNGNs 96 h (pro-N6pA, n = 4)
20200316_TB10_96_C1.raw	Q Exactive	DMSO	C1
20200316_TB10_96_C2.raw	Q Exactive	DMSO	C2
20200316_TB10_96_C3.raw	Q Exactive	DMSO	C3
20200316_TB10_96_C4.raw	Q Exactive	DMSO	C4
20200316_TB10_96_P1.raw	Q Exactive	pro-N6pA	P1
20200316_TB10_96_P2.raw	Q Exactive	pro-N6pA	P2
20200316_TB10_96_P3.raw	Q Exactive	pro-N6pA	P3
20200316_TB10_96_P4.raw	Q Exactive	pro-N6pA	P4
iNGNs 10 d (pro-N6pA, n = 4)
202006025_TB36_10_C1.raw	Q Exactive	DMSO	C1
202006025_TB36_10_C2.raw	Q Exactive	DMSO	C2
202006025_TB36_10_C3.raw	Q Exactive	DMSO	C3
202006025_TB36_10_C4.raw	Q Exactive	DMSO	C4
202006025_TB36_10_P1.raw	Q Exactive	pro-N6pA	P1
202006025_TB36_10_P2.raw	Q Exactive	pro-N6pA	P2
202006025_TB36_10_P3.raw	Q Exactive	pro-N6pA	P3
202006025_TB36_10_P4.raw	Q Exactive	pro-N6pA	P4
Full proteom iNGNs all time points (n=4)
202006030_TB57_U_C1.raw	Q Exactive		U_C1
202006030_TB57_U_C2.raw	Q Exactive		U_C2
202006030_TB57_U_C3.raw	Q Exactive		U_C3
202006030_TB57_U_C4.raw	Q Exactive		U_C4
20200525_TB34_24_C1.raw	Q Exactive		24_C1
20200525_TB34_24_C2.raw	Q Exactive		24_C2
20200525_TB34_24_C3.raw	Q Exactive		24_C3
20200525_TB34_24_C4.raw	Q Exactive		24_C4
20200525_TB34_48_C1.raw	Q Exactive		48_C1
20200525_TB34_48_C2.raw	Q Exactive		48_C2
20200525_TB34_48_C3.raw	Q Exactive		48_C3
20200525_TB34_48_C4.raw	Q Exactive		48_C4
20200525_TB34_72_C1.raw	Q Exactive		72_C1
20200525_TB34_72_C2.raw	Q Exactive		72_C2
20200525_TB34_72_C3.raw	Q Exactive		72_C3
20200525_TB34_72_C4.raw	Q Exactive		72_C4
20200525_TB34_96_C1.raw	Q Exactive		96_C1
20200525_TB34_96_C2.raw	Q Exactive		96_C2
20200525_TB34_96_C3.raw	Q Exactive		96_C3
20200525_TB34_96_C4.raw	Q Exactive		96_C4
202006030_TB57_10_C1.raw	Q Exactive		10d_C1
202006030_TB57_10_C2.raw	Q Exactive		10d_C2
202006030_TB57_10_C3.raw	Q Exactive		10d_C3
202006030_TB57_10_C4.raw	Q Exactive		10d_C4
